# Molecular interactome of HNRNPU reveals regulatory networks in neuronal differentiation and DNA methylation

**DOI:** 10.1101/2025.02.19.638869

**Authors:** Marika Oksanen, Francesca Mastropasqua, Krystyna Mazan-Mamczarz, Jennifer L. Martindale, Xuan Ye, Abishek Arora, Nirad Banskota, Myriam Gorospe, Kristiina Tammimies

## Abstract

HNRNPU is an RNA-binding protein with diverse roles in transcriptional and post-transcriptional regulation. Pathogenic genetic variants of HNRNPU cause a severe neurodevelopmental disorder (NDD), but the underlying molecular mechanisms are unclear. Here, we comprehensively investigate the HNRNPU molecular interactome by integrating protein-protein interaction (PPI) mapping, RNA target identification, and genome-wide DNA methylation profiling in human neuroepithelial stem cells and differentiating neural cells. We identified extensive HNRNPU-centered networks, including a strong association with the mammalian SWI/SNF chromatin-remodelling complex, and uncovered a previously unrecognized role in translation. We present evidence that HNRNPU associates with mRNAs encoding proteins important for neuronal development, including several linked to NDDs. Silencing HNRNPU reprogrammed methylation dynamics at regulatory regions, particularly at active and bivalent promoters of neurodevelopmental transcription factors. Integrative analysis across PPI, RNA, and methylome datasets identified 19 converging genes at all three molecular levels, including NDD genes within the SWI/SNF complex and RNA-processing machinery such as *SYNCRIP*. Together, these data showcase HNRNPU as a central coordinator of RNA metabolism and epigenetic remodelling during neural differentiation, linking RNA-binding, chromatin organization, and DNA methylation to the pathogenesis of HNRNPU-related NDDs.
