## Supplementary Table 6 for "Molecular interactome of HNRNPU reveals regulatory networks in neuronal differentiation and DNA methylation"

### Sheet: EWCE
Assay	Time Point	CellType	p	fold_change	sd_from_mean	q
IP-MS	All proteins	IP	0	1.38539	7.31766	0
IP-MS	All proteins	ExN	0.0001	1.24607	4.88272	0.0008
IP-MS	All proteins	PgS	0.001	1.23417	3.43707	0.00533333
IP-MS	All proteins	ExM	0.0024	1.15607	3.21869	0.0096
IP-MS	All proteins	InCGE	0.0106	1.17915	2.59817	0.03392
IP-MS	All proteins	PgG2M	0.1241	1.10375	1.18423	0.325714
IP-MS	All proteins	vRG	0.1425	1.07333	1.06876	0.325714
IP-MS	All proteins	InMGE	0.1979	1.06095	0.823376	0.3958
IP-MS	All proteins	oRG	0.3391	1.02451	0.356579	0.602844
IP-MS	All proteins	ExM_U	0.4359	1.00694	0.10341	0.69744
IP-MS	All proteins	Per	0.7344	0.92124	-0.646565	0.9997
IP-MS	All proteins	OPC	0.8767	0.892561	-1.14213	0.9997
IP-MS	All proteins	End	0.9366	0.828852	-1.45272	0.9997
IP-MS	All proteins	Mic	0.978	0.703383	-1.91012	0.9997
IP-MS	All proteins	ExDp1	0.9957	0.829997	-2.29231	0.9997
IP-MS	All proteins	ExDp2	0.9997	0.709899	-2.95997	0.9997
IP-MS	D0 unique	IP	0	1.3668	5.92771	0
IP-MS	D0 unique	ExN	0.001	1.22728	3.86914	0.008
IP-MS	D0 unique	PgS	0.0035	1.25275	3.12522	0.0186667
IP-MS	D0 unique	ExM	0.0168	1.13415	2.37116	0.0672
IP-MS	D0 unique	InCGE	0.0306	1.16393	2.02737	0.09792
IP-MS	D0 unique	vRG	0.1095	1.09973	1.24773	0.292
IP-MS	D0 unique	PgG2M	0.1296	1.11656	1.13274	0.296229
IP-MS	D0 unique	oRG	0.1932	1.06868	0.860387	0.3864
IP-MS	D0 unique	InMGE	0.2752	1.04663	0.542148	0.489244
IP-MS	D0 unique	ExM_U	0.6009	0.975621	-0.312812	0.96144
IP-MS	D0 unique	Per	0.7263	0.908669	-0.642706	0.9986
IP-MS	D0 unique	End	0.8352	0.863887	-0.986677	0.9986
IP-MS	D0 unique	OPC	0.9232	0.853543	-1.34983	0.9986
IP-MS	D0 unique	Mic	0.9433	0.72327	-1.49222	0.9986
IP-MS	D0 unique	ExDp1	0.9881	0.828941	-1.99461	0.9986
IP-MS	D0 unique	ExDp2	0.9986	0.702697	-2.62329	0.9986
IP-MS	D28 unique	IP	0	1.3668	5.92771	0
IP-MS	D28 unique	ExN	0.001	1.22728	3.86914	0.008
IP-MS	D28 unique	PgS	0.0035	1.25275	3.12521	0.018667
IP-MS	D28 unique	ExM	0.0168	1.13415	2.37116	0.0672
IP-MS	D28 unique	InCGE	0.0306	1.16393	2.02737	0.09792
IP-MS	D28 unique	vRG	0.1095	1.09973	1.24773	0.292
IP-MS	D28 unique	PgG2M	0.1296	1.11656	1.13274	0.296229
IP-MS	D28 unique	oRG	0.1932	1.06868	0.860387	0.3864
IP-MS	D28 unique	InMGE	0.2752	1.04663	0.542148	0.489244
IP-MS	D28 unique	ExM_U	0.6009	0.975621	-0.31281	0.96144
IP-MS	D28 unique	Per	0.7263	0.908669	-0.64271	0.9986
IP-MS	D28 unique	End	0.8352	0.863887	-0.98668	0.9986
IP-MS	D28 unique	OPC	0.9232	0.853543	-1.34983	0.9986
IP-MS	D28 unique	Mic	0.9433	0.72327	-1.49222	0.9986
IP-MS	D28 unique	ExDp1	0.9881	0.828941	-1.99461	0.9986
IP-MS	D28 unique	ExDp2	0.9986	0.702697	-2.62329	0.9986
IP-MS	Shared proteins	IP	0.0036	1.50937	3.77125	0.0576
IP-MS	Shared proteins	ExN	0.0153	1.35322	2.74492	0.1224
IP-MS	Shared proteins	ExM	0.0313	1.23669	1.92007	0.166933
IP-MS	Shared proteins	InCGE	0.0792	1.2625	1.50023	0.3168
IP-MS	Shared proteins	PgS	0.1403	1.17831	1.02957	0.44896
IP-MS	Shared proteins	ExM_U	0.2462	1.095	0.56156	0.535289
IP-MS	Shared proteins	OPC	0.2801	1.11647	0.490455	0.535289
IP-MS	Shared proteins	InMGE	0.2895	1.06736	0.364283	0.535289
IP-MS	Shared proteins	PgG2M	0.3011	1.08896	0.389427	0.535289
IP-MS	Shared proteins	vRG	0.3539	1.0425	0.245147	0.56624
IP-MS	Shared proteins	oRG	0.7208	0.890536	-0.6324	0.884693
IP-MS	Shared proteins	Mic	0.7804	0.6697	-0.830183	0.884693
IP-MS	Shared proteins	Per	0.8073	0.719152	-0.900846	0.884693
IP-MS	Shared proteins	End	0.8184	0.730218	-0.9065	0.884693
IP-MS	Shared proteins	ExDp1	0.8294	0.827712	-0.915052	0.884693
IP-MS	Shared proteins	ExDp2	0.9175	0.68623	-1.25765	0.9175
fRIP-Seq	All targets	IP	0	1.21147	11.2803	0
fRIP-Seq	All targets	ExN	0	1.1584	8.90601	0
fRIP-Seq	All targets	ExM	0	1.1454	8.53396	0
fRIP-Seq	All targets	PgS	0	1.17405	7.0713	0
fRIP-Seq	All targets	PgG2M	0	1.22191	6.97964	0
fRIP-Seq	All targets	InCGE	0	1.16157	6.6549	0
fRIP-Seq	All targets	InMGE	0.0005	1.08985	3.44733	0.00114286
fRIP-Seq	All targets	ExM_U	0.0296	1.04587	1.9202	0.0592
fRIP-Seq	All targets	vRG	0.1332	1.02712	1.1152	0.2368
fRIP-Seq	All targets	oRG	0.4787	1.00091	0.03728	0.76592
fRIP-Seq	All targets	OPC	0.9793	0.933795	-1.98625	1
fRIP-Seq	All targets	Per	0.9996	0.857423	-3.23709	1
fRIP-Seq	All targets	ExDp1	1	0.901552	-3.72672	1
fRIP-Seq	All targets	Mic	1	0.738803	-4.69652	1
fRIP-Seq	All targets	ExDp2	1	0.83734	-4.70534	1
fRIP-Seq	All targets	End	1	0.804623	-4.72872	1
fRIP-Seq	D0 unique	PgS	0	1.30019	9.63555	0
fRIP-Seq	D0 unique	PgG2M	0	1.37436	9.28931	0
fRIP-Seq	D0 unique	IP	0	1.19522	8.27555	0
fRIP-Seq	D0 unique	vRG	0	1.12766	4.16044	0
fRIP-Seq	D0 unique	ExN	0.0001	1.0944	4.17231	0.00032
fRIP-Seq	D0 unique	InCGE	0.017	1.06885	2.19396	0.0453333
fRIP-Seq	D0 unique	ExM	0.0233	1.04334	2.00049	0.0476
fRIP-Seq	D0 unique	oRG	0.0238	1.06408	2.07024	0.0476
fRIP-Seq	D0 unique	InMGE	0.3548	1.01154	0.347447	0.630756
fRIP-Seq	D0 unique	Per	0.7858	0.955759	-0.801172	1
fRIP-Seq	D0 unique	OPC	0.9256	0.940083	-1.42278	1
fRIP-Seq	D0 unique	End	0.9969	0.856573	-2.68585	1
fRIP-Seq	D0 unique	ExM_U	0.9991	0.909136	-3.00414	1
fRIP-Seq	D0 unique	Mic	0.9999	0.765048	-3.35088	1
fRIP-Seq	D0 unique	ExDp2	1	0.735403	-5.94449	1
fRIP-Seq	D0 unique	ExDp1	1	0.788787	-6.28296	1
fRIP-Seq	D28 unique	ExM	0	1.3969	8.26593	0
fRIP-Seq	D28 unique	ExM_U	0	1.45434	6.78277	0
fRIP-Seq	D28 unique	InCGE	0	1.42849	6.22054	0
fRIP-Seq	D28 unique	ExN	0	1.28582	5.70783	0
fRIP-Seq	D28 unique	InMGE	0.0002	1.32003	4.35943	0.00064
fRIP-Seq	D28 unique	ExDp1	0.0003	1.29727	4.04815	0.0008
fRIP-Seq	D28 unique	IP	0.001	1.18489	3.48826	0.00228571
fRIP-Seq	D28 unique	ExDp2	0.0047	1.27991	2.87158	0.0094
fRIP-Seq	D28 unique	OPC	0.7957	0.921739	-0.841867	1
fRIP-Seq	D28 unique	PgS	0.9939	0.847166	-2.22218	1
fRIP-Seq	D28 unique	PgG2M	0.9966	0.798307	-2.28134	1
fRIP-Seq	D28 unique	Mic	0.9991	0.570338	-2.72959	1
fRIP-Seq	D28 unique	oRG	0.9994	0.804925	-2.85817	1
fRIP-Seq	D28 unique	Per	0.9999	0.597683	-3.25739	1
fRIP-Seq	D28 unique	End	1	0.609867	-3.38588	1
fRIP-Seq	D28 unique	vRG	1	0.70855	-4.25743	1
fRIP-Seq	Shared targets	ExM	0	1.30038	7.38376	0
fRIP-Seq	Shared targets	ExN	0	1.27599	6.46631	0
fRIP-Seq	Shared targets	IP	0	1.28447	6.42681	0
fRIP-Seq	Shared targets	InCGE	0	1.26946	4.71519	0
fRIP-Seq	Shared targets	ExM_U	0.001	1.20327	3.64772	0.0032
fRIP-Seq	Shared targets	InMGE	0.0052	1.18181	2.94388	0.0138667
fRIP-Seq	Shared targets	PgG2M	0.3303	1.02994	0.401243	0.754971
fRIP-Seq	Shared targets	PgS	0.5031	0.997562	-0.0423975	0.9995
fRIP-Seq	Shared targets	ExDp1	0.5727	0.985137	-0.236001	0.9995
fRIP-Seq	Shared targets	OPC	0.8374	0.922821	-0.996482	0.9995
fRIP-Seq	Shared targets	oRG	0.8791	0.933788	-1.14973	0.9995
fRIP-Seq	Shared targets	vRG	0.8995	0.928629	-1.24501	0.9995
fRIP-Seq	Shared targets	Mic	0.9627	0.777373	-1.69798	0.9995
fRIP-Seq	Shared targets	ExDp2	0.9731	0.849576	-1.8403	0.9995
fRIP-Seq	Shared targets	End	0.9926	0.772198	-2.30086	0.9995
fRIP-Seq	Shared targets	Per	0.9995	0.72047	-2.71189	0.9995
