## Supplementary Table 11 for "Molecular interactome of HNRNPU reveals regulatory networks in neuronal differentiation and DNA methylation"

### Sheet: DESeq2 D0
baseMean	log2FoldChange	lfcSE	stat	pvalue	padj	ensembl	GeneSymbol
6567.28	1.69603	0.118457	14.3176	1.69919e-46	3.43543e-42	ENSG00000118922	KLF12
16818.2	1.56859	0.112247	13.9745	2.23056e-44	2.25487e-40	ENSG00000060749	QSER1
538.956	1.96042	0.159318	12.3051	8.50221e-35	4.29744e-31	ENSG00000290425
5536.99	1.44114	0.119476	12.0622	1.67279e-33	6.76408e-30	ENSG00000108984	MAP2K6
4413.91	1.45284	0.121954	11.9131	1.01197e-32	2.92286e-29	ENSG00000152402	GUCY1A2
9923.66	1.33787	0.118439	11.2959	1.37561e-29	2.31767e-26	ENSG00000165185	KIAA1958
6267.78	1.28505	0.114617	11.2117	3.57355e-29	5.0446e-26	ENSG00000176542	USF3
4543.34	1.40203	0.125	11.2163	3.39312e-29	5.0446e-26	ENSG00000151422	FER
3408.46	1.27073	0.113381	11.2076	3.74266e-29	5.0446e-26	ENSG00000171016	PYGO1
7551.29	1.5657	0.140087	11.1766	5.30785e-29	6.3126e-26	ENSG00000134352	IL6ST
3707.65	1.2307	0.111852	11.0029	3.69916e-28	3.73948e-25	ENSG00000128881	TTBK2
2014.95	1.30038	0.119531	10.879	1.45083e-27	1.27534e-24	ENSG00000152495	CAMK4
10879.2	1.35858	0.125428	10.8315	2.44043e-27	2.05586e-24	ENSG00000272325	NUDT3
2956.09	1.25426	0.116838	10.735	6.96853e-27	5.21814e-24	ENSG00000134852	CLOCK
8149.15	1.35647	0.128067	10.5919	3.25011e-26	2.19036e-23	ENSG00000166128	RAB8B
2657.1	1.36827	0.131619	10.3957	2.59342e-25	1.69141e-22	ENSG00000260804	LINC01963
9131.12	1.19628	0.115759	10.3342	4.93609e-25	3.11868e-22	ENSG00000181827	RFX7
3681.2	1.2035	0.116848	10.2997	7.07134e-25	4.20495e-22	ENSG00000100580	TMED8
2821.27	1.33303	0.129989	10.2549	1.12436e-24	6.49492e-22	ENSG00000128923	MINDY2
28435.9	1.32534	0.129874	10.2048	1.88618e-24	1.0593e-21	ENSG00000105810	CDK6
2490.23	1.1951	0.117291	10.1891	2.21711e-24	1.17962e-21	ENSG00000147421	HMBOX1
24700.5	1.31778	0.1296	10.1681	2.75303e-24	1.4272e-21	ENSG00000149212	SESN3
19771	1.11569	0.109761	10.1647	2.84945e-24	1.44025e-21	ENSG00000120137	PANK3
10860.4	1.59174	0.157381	10.1139	4.79254e-24	2.3633e-21	ENSG00000129657	SEC14L1
10643.8	1.3629	0.135658	10.0466	9.50784e-24	4.47046e-21	ENSG00000165416	SUGT1
2088.91	1.24585	0.124041	10.0438	9.78226e-24	4.49495e-21	ENSG00000157625	TAB3
1466.71	1.22928	0.122916	10.001	1.50886e-23	6.63176e-21	ENSG00000128872	TMOD2
5933.53	1.29602	0.12977	9.98709	1.736e-23	7.46775e-21	ENSG00000102908	NFAT5
5645.26	1.0808	0.10857	9.95492	2.40022e-23	9.90358e-21	ENSG00000198315	ZKSCAN8
9881.71	1.25659	0.126221	9.95546	2.38717e-23	9.90358e-21	ENSG00000165997	ARL5B
13433.2	1.04587	0.105287	9.93351	2.97598e-23	1.17977e-20	ENSG00000253352	TUG1
2223.59	1.2116	0.122814	9.86529	5.8864e-23	2.2455e-20	ENSG00000110436	SLC1A2
9249.08	1.30852	0.133239	9.82082	9.15941e-23	3.42935e-20	ENSG00000188647	PTAR1
8989.21	1.22494	0.124902	9.80722	1.04817e-22	3.85307e-20	ENSG00000138336	TET1
17723.3	1.14457	0.117874	9.71005	2.73213e-22	9.52383e-20	ENSG00000083312	TNPO1
4002.34	1.11482	0.115763	9.63013	5.96554e-22	1.97724e-19	ENSG00000116095	PLEKHA3
2648.12	1.30023	0.13506	9.62709	6.14438e-22	2.00366e-19	ENSG00000129317	PUS7L
3306.83	1.34692	0.140422	9.59193	8.64486e-22	2.73096e-19	ENSG00000067992	PDK3
4391.56	1.39496	0.14576	9.57028	1.06615e-21	3.27321e-19	ENSG00000107518	ATRNL1
6016.82	1.40499	0.147212	9.544	1.37434e-21	4.14721e-19	ENSG00000185942	NKAIN3
1703.58	1.20784	0.126751	9.52921	1.58486e-21	4.71218e-19	ENSG00000181690	PLAG1
4107.57	1.07339	0.113212	9.48119	2.51388e-21	7.36604e-19	ENSG00000173889	PHC3
12859.8	1.06594	0.112913	9.44039	3.71393e-21	1.07269e-18	ENSG00000196233	LCOR
18508	1.04714	0.111163	9.41987	4.51642e-21	1.2861e-18	ENSG00000179195	ZNF664
2191.1	1.17202	0.124815	9.39004	5.99767e-21	1.66111e-18	ENSG00000196505	GDAP2
498.189	1.64561	0.175797	9.36084	7.91048e-21	2.13245e-18	ENSG00000161960	EIF4A1
2480.43	1.03085	0.110878	9.29713	1.44284e-20	3.78849e-18	ENSG00000049167	ERCC8
705.428	1.27798	0.137589	9.28835	1.56705e-20	4.06186e-18	ENSG00000168675	LDLRAD4
9551.58	1.00946	0.108777	9.28006	1.69387e-20	4.33503e-18	ENSG00000056586	RC3H2
2090.9	1.42126	0.153196	9.27739	1.7368e-20	4.38933e-18	ENSG00000188211	NCR3LG1
2931.98	1.0603	0.114371	9.27067	1.84982e-20	4.61725e-18	ENSG00000157500	APPL1
6975.27	1.33766	0.144591	9.25136	2.21661e-20	5.33517e-18	ENSG00000187231	SESTD1
10464	1.0326	0.112644	9.16688	4.86915e-20	1.10612e-17	ENSG00000108256	NUFIP2
638.732	1.29761	0.141864	9.1469	5.85931e-20	1.31626e-17	ENSG00000273033	LINC02035
4847.36	1.12792	0.123544	9.12976	6.86495e-20	1.52523e-17	ENSG00000165650	PDZD8
7610.45	1.0675	0.117269	9.10304	8.78357e-20	1.90953e-17	ENSG00000108091	CCDC6
7121.33	1.00136	0.110732	9.04307	1.52334e-19	3.20821e-17	ENSG00000113658	SMAD5
1933.54	1.40274	0.1561	8.98617	2.55998e-19	5.2814e-17	ENSG00000279348
10251.6	1.01561	0.113113	8.97869	2.73999e-19	5.59566e-17	ENSG00000109654	TRIM2
13602.4	1.01588	0.113983	8.91261	4.98441e-19	9.68988e-17	ENSG00000177565	TBL1XR1
1340.26	1.08886	0.122215	8.90942	5.13023e-19	9.87838e-17	ENSG00000152749	GPR180
3458.92	1.06841	0.120088	8.89687	5.74457e-19	1.0957e-16	ENSG00000143756	FBXO28
6610.92	1.06756	0.120084	8.89012	6.10426e-19	1.15342e-16	ENSG00000055208	TAB2
4561.29	1.02606	0.115703	8.86804	7.44413e-19	1.3717e-16	ENSG00000089916	GPATCH2L
2652.78	1.04497	0.117899	8.86324	7.77211e-19	1.41564e-16	ENSG00000138802	SEC24B
3412.17	1.11504	0.126068	8.8447	9.17762e-19	1.65672e-16	ENSG00000185278	ZBTB37
8587.85	1.03037	0.117075	8.80094	1.3568e-18	2.30518e-16	ENSG00000173320	STOX2
9812.48	1.29777	0.147818	8.77956	1.64122e-18	2.76517e-16	ENSG00000166326	TRIM44
961.129	1.09322	0.125059	8.74164	2.29749e-18	3.77647e-16	ENSG00000197779	ZNF81
6454.72	1.03954	0.118936	8.7404	2.32297e-18	3.78756e-16	ENSG00000156011	PSD3
693.115	1.19788	0.137091	8.73782	2.37643e-18	3.84373e-16	ENSG00000152932	RAB3C
3623.02	1.07406	0.123619	8.68842	3.6751e-18	5.85065e-16	ENSG00000123575	FAM199X
16999.2	1.11232	0.128497	8.65639	4.86945e-18	7.57311e-16	ENSG00000101752	MIB1
3072.14	1.01178	0.117216	8.63176	6.04167e-18	9.25383e-16	ENSG00000173517	PEAK1
4270.25	1.03932	0.120573	8.61986	6.70375e-18	1.01907e-15	ENSG00000052723	SIKE1
1086.59	1.04447	0.12125	8.61417	7.04484e-18	1.06293e-15	ENSG00000143603	KCNN3
3988.11	1.17366	0.136279	8.61216	7.16975e-18	1.07224e-15	ENSG00000181722	ZBTB20
2747.87	1.0237	0.118877	8.61148	7.2126e-18	1.07224e-15	ENSG00000138767	CNOT6L
2628.22	1.09765	0.127611	8.60158	7.86294e-18	1.15198e-15	ENSG00000196632	WNK3
1016.92	1.20352	0.140185	8.58523	9.06525e-18	1.30915e-15	ENSG00000137502	RAB30
3113.18	1.04649	0.122347	8.5535	1.19411e-17	1.67656e-15	ENSG00000100523	DDHD1
2027.87	1.44394	0.168907	8.54871	1.24467e-17	1.73549e-15	ENSG00000172461	FUT9
197.265	1.82529	0.213622	8.54447	1.2913e-17	1.78818e-15	ENSG00000139973	SYT16
4265.18	1.03547	0.121553	8.51867	1.61389e-17	2.18991e-15	ENSG00000163590	PPM1L
1248.83	1.24771	0.146524	8.51539	1.66031e-17	2.23788e-15	ENSG00000260230	FRRS1L
13426.5	1.09515	0.129105	8.48267	2.20089e-17	2.88945e-15	ENSG00000174469	CNTNAP2
9159.25	1.03493	0.122586	8.44245	3.10754e-17	3.95146e-15	ENSG00000143190	POU2F1
2548.74	1.03954	0.123421	8.4227	3.67901e-17	4.64889e-15	ENSG00000198018	ENTPD7
14656.7	1.1616	0.13845	8.39002	4.86057e-17	5.99213e-15	ENSG00000077279	DCX
5146.41	1.07262	0.128319	8.35904	6.32309e-17	7.52001e-15	ENSG00000215114	UBXN2B
1849.97	1.00466	0.120553	8.33377	7.8306e-17	9.09879e-15	ENSG00000175175	PPM1E
2040.87	1.01155	0.121935	8.29581	1.07852e-16	1.23895e-14	ENSG00000111647	BLTP3B
2091.89	1.01972	0.123311	8.26954	1.34476e-16	1.50212e-14	ENSG00000106692	FKTN
1989.99	1.12462	0.136076	8.26466	1.40097e-16	1.55495e-14	ENSG00000102780	DGKH
28055.5	1.13692	0.137789	8.2512	1.56809e-16	1.69538e-14	ENSG00000203930	LINC00632
7383.17	1.06046	0.129401	8.19519	2.50203e-16	2.66243e-14	ENSG00000172292	CERS6
7588.95	1.01706	0.12424	8.18624	2.69521e-16	2.83811e-14	ENSG00000173542	MOB1B
9582.87	1.11023	0.135832	8.17354	2.9947e-16	3.12097e-14	ENSG00000204217	BMPR2
712.334	1.10272	0.13574	8.12373	4.52083e-16	4.61627e-14	ENSG00000157680	DGKI
814.853	1.06872	0.131634	8.11888	4.70488e-16	4.77851e-14	ENSG00000204116	CHIC1
1756.51	1.12503	0.138666	8.11325	4.92822e-16	4.95715e-14	ENSG00000081386	ZNF510
1695.38	1.06865	0.131778	8.10949	5.08328e-16	5.08382e-14	ENSG00000132122	SPATA6
6343.06	1.07276	0.13284	8.07559	6.71536e-16	6.43465e-14	ENSG00000116127	ALMS1
11945.9	1.0276	0.127887	8.03521	9.34209e-16	8.70407e-14	ENSG00000137693	YAP1
4597.17	1.02022	0.127264	8.01656	1.08751e-15	1.00399e-13	ENSG00000166225	FRS2
2339.43	1.13987	0.14243	8.00305	1.21372e-15	1.1004e-13	ENSG00000173258	ZNF483
5432.93	1.06339	0.132866	8.0035	1.20928e-15	1.1004e-13	ENSG00000196323	ZBTB44
4647.89	1.05823	0.132307	7.99826	1.26185e-15	1.13893e-13	ENSG00000106771	TMEM245
3529.83	1.17514	0.147401	7.9724	1.55628e-15	1.37401e-13	ENSG00000119900	OGFRL1
30573.8	1.05815	0.134776	7.85116	4.12199e-15	3.32025e-13	ENSG00000166450	PRTG
741.786	1.38079	0.177211	7.79179	6.60645e-15	5.09806e-13	ENSG00000143469	SYT14
755.31	1.02936	0.132726	7.75552	8.79844e-15	6.58841e-13	ENSG00000259495	ARNT2-DT
2708.37	1.05479	0.136079	7.7513	9.09549e-15	6.73599e-13	ENSG00000146592	CREB5
9184.07	1.06227	0.137234	7.74058	9.89647e-15	7.27588e-13	ENSG00000175387	SMAD2
5572.51	1.12965	0.146627	7.70424	1.31625e-14	9.2593e-13	ENSG00000121644	DESI2
142.708	1.63822	0.21296	7.69265	1.44115e-14	9.94445e-13	ENSG00000260398
62.5739	2.5672	0.33387	7.68922	1.48038e-14	1.01665e-12	ENSG00000207357	RNU6-2
7852.28	1.07087	0.139344	7.68503	1.52962e-14	1.03431e-12	ENSG00000048991	R3HDM1
9059.8	1.37365	0.1788	7.6826	1.55895e-14	1.04714e-12	ENSG00000151131	NOPCHAP1
3616.47	1.20313	0.15704	7.66129	1.8408e-14	1.2231e-12	ENSG00000170153	RNF150
4153.41	1.05616	0.138345	7.63427	2.27096e-14	1.4576e-12	ENSG00000138386	NAB1
1195.2	1.07674	0.141472	7.61099	2.72002e-14	1.70258e-12	ENSG00000164663	USP49
4578.8	1.03687	0.136769	7.58115	3.42502e-14	2.08575e-12	ENSG00000114933	INO80D
3329.88	1.02151	0.134772	7.57949	3.4691e-14	2.10206e-12	ENSG00000009413	REV3L
3384.83	1.43389	0.189184	7.57936	3.47259e-14	2.10206e-12	ENSG00000258441	LINC00641
4447.54	1.02686	0.135573	7.5742	3.61358e-14	2.17438e-12	ENSG00000178904	DPY19L3
8270.12	1.19554	0.158008	7.56631	3.83985e-14	2.29686e-12	ENSG00000076770	MBNL3
3302.45	1.03559	0.137488	7.53219	4.98958e-14	2.89883e-12	ENSG00000058063	ATP11B
503.96	1.03125	0.13702	7.52628	5.22072e-14	3.02443e-12	ENSG00000163596	ICA1L
5492.42	1.11391	0.148176	7.5175	5.58334e-14	3.20693e-12	ENSG00000164684	ZNF704
4920.22	1.01913	0.135622	7.51447	5.71419e-14	3.26355e-12	ENSG00000140022	STON2
889.571	1.07948	0.144123	7.49002	6.88627e-14	3.89583e-12	ENSG00000049883	PTCD2
6123.33	1.01177	0.135578	7.46261	8.4822e-14	4.68561e-12	ENSG00000169018	FEM1B
212.775	1.42314	0.196169	7.25468	4.02619e-13	2.02491e-11	ENSG00000289094
12192	1.06153	0.146392	7.2513	4.12788e-13	2.06578e-11	ENSG00000115464	USP34
1993.14	1.19137	0.164468	7.24373	4.36495e-13	2.17366e-11	ENSG00000170571	EMB
10944.5	1.33869	0.185756	7.20672	5.73149e-13	2.76562e-11	ENSG00000145012	LPP
2734.11	1.01029	0.140752	7.17783	7.08256e-13	3.3693e-11	ENSG00000290770	MFSD14CP
3209.21	1.23681	0.17328	7.1376	9.49732e-13	4.39398e-11	ENSG00000077264	PAK3
358.053	1.36059	0.190795	7.13118	9.95154e-13	4.58315e-11	ENSG00000226200	SGMS1-AS1
528.746	1.05324	0.147813	7.12546	1.03737e-12	4.74516e-11	ENSG00000171488	LRRC8C
305.381	1.71814	0.24157	7.11238	1.14058e-12	5.14738e-11	ENSG00000285646
2198.21	1.01741	0.143585	7.08577	1.38277e-12	6.14435e-11	ENSG00000204131	NHSL2
236.7	1.31319	0.186749	7.03185	2.03811e-12	8.78602e-11	ENSG00000133863	TEX15
741.587	1.03613	0.147365	7.03102	2.0503e-12	8.8198e-11	ENSG00000091844	RGS17
21886.7	1.33279	0.189655	7.02742	2.10391e-12	8.99299e-11	ENSG00000060982	BCAT1
1041.69	1.05509	0.15024	7.02269	2.17644e-12	9.20569e-11	ENSG00000008086	CDKL5
6541.96	1.09016	0.155396	7.01536	2.29353e-12	9.62045e-11	ENSG00000152332	UHMK1
6176.59	1.05247	0.150812	6.97868	2.97961e-12	1.22194e-10	ENSG00000139364	TMEM132B
274.486	1.31428	0.188527	6.97133	3.13965e-12	1.27209e-10	ENSG00000261167
801.138	1.06854	0.154413	6.92	4.51632e-12	1.77303e-10	ENSG00000123739	PLA2G12A
1481.02	1.08978	0.158749	6.86485	6.65626e-12	2.51207e-10	ENSG00000155966	AFF2
534.488	1.16337	0.169469	6.86477	6.65976e-12	2.51207e-10	ENSG00000260565	ERVK13-1
4425.52	1.02752	0.149729	6.86251	6.76614e-12	2.54271e-10	ENSG00000100568	VTI1B
1504.93	1.0197	0.148606	6.86179	6.80045e-12	2.55086e-10	ENSG00000197147	LRRC8B
933.207	1.15268	0.168335	6.84755	7.51253e-12	2.77168e-10	ENSG00000111052	LIN7A
845.421	1.11613	0.163141	6.84146	7.83874e-12	2.88152e-10	ENSG00000260400
945.407	1.10044	0.161296	6.82248	8.94812e-12	3.25877e-10	ENSG00000269821	KCNQ1OT1
510.036	1.24348	0.18292	6.79793	1.06132e-11	3.81811e-10	ENSG00000289586
1408.57	1.14286	0.169556	6.74028	1.58081e-11	5.48211e-10	ENSG00000006459	KDM7A
347.553	1.12624	0.167864	6.70921	1.95678e-11	6.63793e-10	ENSG00000068615	REEP1
104.062	1.61247	0.24045	6.70604	1.99982e-11	6.76127e-10	ENSG00000289145
427.205	1.02289	0.154886	6.60413	3.99852e-11	1.27712e-09	ENSG00000111846	GCNT2
205.338	1.36758	0.207491	6.59104	4.36743e-11	1.38186e-09	ENSG00000260196
935.913	1.1878	0.180396	6.58442	4.56674e-11	1.43817e-09	ENSG00000164008	C1orf50
1822.01	1.00243	0.152603	6.56888	5.06958e-11	1.57687e-09	ENSG00000075407	ZNF37A
457.476	1.18465	0.182375	6.49566	8.26712e-11	2.41888e-09	ENSG00000272335
692.118	1.0527	0.162115	6.49357	8.3826e-11	2.44559e-09	ENSG00000146006	LRRTM2
361.959	1.20724	0.188047	6.41987	1.36387e-10	3.78774e-09	ENSG00000260947
59.0532	2.01324	0.31424	6.40671	1.48697e-10	4.0847e-09	ENSG00000209482	SNORD83A
259.492	1.26764	0.201279	6.29793	3.01641e-10	7.7987e-09	ENSG00000279342
362.625	1.19561	0.190016	6.29215	3.13106e-10	8.04368e-09	ENSG00000182389	CACNB4
346.119	1.11026	0.177419	6.25783	3.90366e-10	9.84092e-09	ENSG00000287222
274.908	1.27175	0.204602	6.21573	5.10852e-10	1.26885e-08	ENSG00000280347
63.7263	1.84728	0.297219	6.2152	5.12583e-10	1.27158e-08	ENSG00000266910
4947.61	1.40496	0.226529	6.20214	5.57012e-10	1.3717e-08	ENSG00000229807	XIST
598.66	1.04484	0.168545	6.19919	5.6753e-10	1.39421e-08	ENSG00000248932	COPB2-DT
4204.86	1.01739	0.164568	6.18221	6.32112e-10	1.53524e-08	ENSG00000115808	STRN
1128.38	1.00855	0.163226	6.17884	6.45754e-10	1.56357e-08	ENSG00000151151	IPMK
4703.16	1.04814	0.170366	6.15231	7.63641e-10	1.81425e-08	ENSG00000169967	MAP3K2
146.929	1.28836	0.210638	6.11646	9.56765e-10	2.22088e-08	ENSG00000289520
65.7546	2.43711	0.398971	6.10849	1.00578e-09	2.32399e-08	ENSG00000233421	LINC01783
109.269	1.66228	0.272227	6.10622	1.02021e-09	2.35463e-08	ENSG00000280294
1161.3	1.40311	0.230149	6.09653	1.08395e-09	2.4763e-08	ENSG00000188738	FSIP2
223.736	1.28823	0.213985	6.02017	1.74236e-09	3.77163e-08	ENSG00000206579	XKR4
2776.32	1.14317	0.190276	6.00793	1.87907e-09	3.99752e-08	ENSG00000233757	ZNF892
690.665	1.32479	0.220935	5.99629	2.01874e-09	4.24265e-08	ENSG00000169213	RAB3B
318.741	1.04793	0.175479	5.97183	2.34611e-09	4.83522e-08	ENSG00000255389
190.384	1.13783	0.191362	5.94595	2.74854e-09	5.59054e-08	ENSG00000288558	DUS4L-BCAP29
6133.72	1.16877	0.197903	5.90576	3.51026e-09	6.96472e-08	ENSG00000178662	CSRNP3
291.275	1.04725	0.178387	5.87064	4.34114e-09	8.37492e-08	ENSG00000272142	LYRM4-AS1
34.3641	2.31898	0.398833	5.81442	6.08431e-09	1.13167e-07	ENSG00000278879
50.4962	1.97992	0.340976	5.80663	6.37445e-09	1.18021e-07	ENSG00000272735
471.926	1.18282	0.204083	5.79581	6.79926e-09	1.24744e-07	ENSG00000069667	RORA
269.926	1.00242	0.174545	5.74305	9.29886e-09	1.64483e-07	ENSG00000177570	SAMD12
167.155	1.21415	0.211723	5.73461	9.77393e-09	1.71449e-07	ENSG00000289092
1255.79	1.06041	0.185404	5.71943	1.06883e-08	1.8645e-07	ENSG00000162433	AK4
521.041	1.09344	0.191407	5.71265	1.11231e-08	1.93035e-07	ENSG00000145087	STXBP5L
118.415	1.4835	0.261356	5.67615	1.3776e-08	2.33073e-07	ENSG00000272750
254.968	1.30396	0.230443	5.65852	1.52688e-08	2.55762e-07	ENSG00000282057
247.056	1.03907	0.183805	5.65309	1.57584e-08	2.63745e-07	ENSG00000286219	NOTCH2NLC
173.08	1.20084	0.212453	5.65227	1.58342e-08	2.64794e-07	ENSG00000261098
374.876	1.00777	0.179082	5.62741	1.82936e-08	3.02364e-07	ENSG00000134245	WNT2B
1477.6	1.00661	0.179253	5.6156	1.95879e-08	3.20931e-07	ENSG00000171877	FRMD5
239.277	1.37368	0.245043	5.60588	2.07198e-08	3.37561e-07	ENSG00000280079
232.648	1.04108	0.185889	5.60052	2.13707e-08	3.46082e-07	ENSG00000257027
187.489	1.0064	0.180455	5.57704	2.44649e-08	3.91632e-07	ENSG00000203326	ZNF525
131.886	1.16437	0.209181	5.56635	2.60137e-08	4.12506e-07	ENSG00000229152	ANKRD10-IT1
200.836	1.26031	0.227097	5.54966	2.86226e-08	4.46177e-07	ENSG00000177181	RIMKLA
81.0729	1.49264	0.269243	5.54384	2.95907e-08	4.58792e-07	ENSG00000279166
268.578	1.13128	0.204104	5.54266	2.97904e-08	4.6118e-07	ENSG00000204623	POLR1HASP
5454.33	1.01543	0.183271	5.5406	3.01435e-08	4.65577e-07	ENSG00000115904	SOS1
330.475	1.0351	0.188352	5.49559	3.89414e-08	5.82336e-07	ENSG00000152078	TLCD4
186.168	1.14363	0.208365	5.48858	4.05187e-08	6.04136e-07	ENSG00000168952	STXBP6
189.505	1.26366	0.230409	5.4844	4.14866e-08	6.17655e-07	ENSG00000121716	PILRB
88.3798	1.54943	0.28358	5.46381	4.66016e-08	6.86229e-07	ENSG00000258559
4248.14	1.21397	0.223967	5.42033	5.94889e-08	8.55439e-07	ENSG00000184226	PCDH9
834.51	1.00444	0.186355	5.38994	7.04813e-08	9.92193e-07	ENSG00000279207
11725.2	1.06755	0.198465	5.37903	7.48867e-08	1.0449e-06	ENSG00000172667	ZMAT3
190.916	1.028	0.192517	5.3398	9.30468e-08	1.27195e-06	ENSG00000269929	MIRLET7A1HG
298.21	1.31043	0.24613	5.32412	1.01441e-07	1.37095e-06	ENSG00000124406	ATP8A1
174.125	1.11521	0.211273	5.27855	1.30212e-07	1.71395e-06	ENSG00000224660	SH3BP5-AS1
704.488	1.13495	0.215957	5.25547	1.47647e-07	1.92217e-06	ENSG00000198948	MFAP3L
56.3681	1.52278	0.292243	5.21068	1.88155e-07	2.39403e-06	ENSG00000270127
66.5216	1.65549	0.317925	5.20718	1.91728e-07	2.4349e-06	ENSG00000279598
298.71	1.52921	0.294746	5.18821	2.1232e-07	2.64981e-06	ENSG00000184611	KCNH7
131.57	1.14501	0.222186	5.15341	2.55788e-07	3.13426e-06	ENSG00000253636
73.2459	1.3848	0.26918	5.14454	2.68183e-07	3.26437e-06	ENSG00000283355
807.112	1.17635	0.228686	5.14398	2.68985e-07	3.27216e-06	ENSG00000116977	LGALS8
192.709	1.06028	0.206683	5.13	2.89746e-07	3.49945e-06	ENSG00000272977
676.559	1.08329	0.21146	5.1229	3.00874e-07	3.62304e-06	ENSG00000162924	REL
81.6569	1.37678	0.270087	5.09753	3.4411e-07	4.09971e-06	ENSG00000260317	LINC02986
1033.6	1.1501	0.228146	5.04109	4.62882e-07	5.31132e-06	ENSG00000146352	CLVS2
74.7884	1.63303	0.323961	5.04082	4.63542e-07	5.31588e-06	ENSG00000206828	RNVU1-30
82.697	1.39561	0.277726	5.02514	5.03059e-07	5.72088e-06	ENSG00000270574
752.048	1.3167	0.262133	5.02304	5.08589e-07	5.7667e-06	ENSG00000185352	HS6ST3
218.032	1.14517	0.228399	5.0139	5.3339e-07	6.01119e-06	ENSG00000235609
159.987	1.02197	0.20417	5.00551	5.57158e-07	6.23387e-06	ENSG00000286019	NOTCH2NLB
41.0537	2.07081	0.417614	4.95866	7.09803e-07	7.73211e-06	ENSG00000286756
142.625	1.12039	0.22602	4.95703	7.15781e-07	7.78884e-06	ENSG00000261087	ZNNT1
1040.74	1.01664	0.205585	4.94514	7.60907e-07	8.22235e-06	ENSG00000112419	PHACTR2
383.571	1.01684	0.208023	4.88813	1.01801e-06	1.06132e-05	ENSG00000281344	HELLPAR
117.675	1.07165	0.219308	4.88649	1.02648e-06	1.06756e-05	ENSG00000102043	MTMR8
203.017	1.01452	0.207841	4.88126	1.05412e-06	1.09245e-05	ENSG00000279059
38.3036	1.87002	0.383344	4.87817	1.07075e-06	1.10733e-05	ENSG00000215912	TTC34
66.8572	1.72849	0.358602	4.8201	1.43489e-06	1.43973e-05	ENSG00000279145
54.001	1.65738	0.345356	4.79904	1.59429e-06	1.58162e-05	ENSG00000279722
1821.39	1.00381	0.209668	4.78761	1.68779e-06	1.66295e-05	ENSG00000181450	ZNF678
34.6329	2.29495	0.480897	4.77223	1.82201e-06	1.77579e-05	ENSG00000209042	SNORD12C
54.7167	1.66471	0.349255	4.76646	1.87488e-06	1.81979e-05	ENSG00000248483	POU5F2
61.7051	1.60029	0.336229	4.75953	1.94047e-06	1.87715e-05	ENSG00000270277
60.7731	1.45088	0.305003	4.75693	1.96562e-06	1.89875e-05	ENSG00000260948
173.045	1.29111	0.273054	4.7284	2.26296e-06	2.15407e-05	ENSG00000273540	AGBL1
2549.34	1.12893	0.240372	4.69661	2.64518e-06	2.47593e-05	ENSG00000049130	KITLG
62.8912	1.94176	0.41917	4.6324	3.61453e-06	3.24073e-05	ENSG00000261654
502.696	1.12221	0.242302	4.63144	3.63139e-06	3.25441e-05	ENSG00000151789	ZNF385D
96.448	1.0885	0.236058	4.61118	4.0039e-06	3.55359e-05	ENSG00000264343	NOTCH2NLA
28.6588	2.01295	0.436712	4.60934	4.03942e-06	3.58198e-05	ENSG00000245888	NSMCE1-DT
121.59	1.07568	0.233848	4.59991	4.22663e-06	3.7154e-05	ENSG00000161040	FBXL13
43.5938	1.64477	0.357576	4.59979	4.22913e-06	3.71597e-05	ENSG00000270977
36.708	1.81794	0.397641	4.5718	4.83556e-06	4.18695e-05	ENSG00000290122
49.2933	1.74057	0.380753	4.57139	4.84492e-06	4.19326e-05	ENSG00000213782	DDX47
179.931	1.11398	0.245115	4.5447	5.50131e-06	4.69108e-05	ENSG00000284946
43.8211	1.52564	0.336621	4.53221	5.83698e-06	4.9516e-05	ENSG00000289433
65.3287	1.28691	0.28528	4.51105	6.45078e-06	5.39156e-05	ENSG00000276517
54.3107	1.61281	0.35963	4.48464	7.30359e-06	6.01483e-05	ENSG00000259370
101.551	1.31793	0.297485	4.43024	9.41304e-06	7.5163e-05	ENSG00000178035	IMPDH2
38.7082	1.99024	0.451513	4.40794	1.04359e-05	8.21303e-05	ENSG00000255008	LINC02739
45.6719	1.44073	0.327387	4.40069	1.07906e-05	8.46255e-05	ENSG00000286681
49.3849	1.62246	0.370502	4.37908	1.19183e-05	9.22884e-05	ENSG00000277610	RNVU1-4
87.221	1.07333	0.245461	4.37272	1.22706e-05	9.46177e-05	ENSG00000286707
45.4849	1.5489	0.354466	4.36966	1.24441e-05	9.57729e-05	ENSG00000203804	ADAMTSL4-AS1
158.448	1.0056	0.230824	4.35658	1.32112e-05	0.000101023	ENSG00000164604	GPR85
27.9365	1.83213	0.423084	4.33041	1.48832e-05	0.000111779	ENSG00000266993
44.7076	1.40508	0.326063	4.30922	1.6383e-05	0.000121687	ENSG00000271862
404.062	1.05869	0.245924	4.30497	1.67009e-05	0.000123684	ENSG00000120693	SMAD9
108.38	1.10582	0.25879	4.27305	1.9282e-05	0.00014089	ENSG00000271533
52.7491	1.44912	0.341893	4.23853	2.24985e-05	0.000161018	ENSG00000272159
43.5406	1.42969	0.340802	4.19506	2.72802e-05	0.000192245	ENSG00000166323	C11orf65
114.416	1.08472	0.259301	4.18325	2.87367e-05	0.000201665	ENSG00000213949	ITGA1
133.219	1.20008	0.288589	4.15844	3.20433e-05	0.000221715	ENSG00000255423	EBLN2
60.5405	1.21791	0.292892	4.15821	3.20754e-05	0.000221786	ENSG00000272909
25.9544	1.72943	0.417668	4.14067	3.46291e-05	0.000237494	ENSG00000269997
30.515	1.76904	0.427349	4.13957	3.47956e-05	0.000238554	ENSG00000276744
100.874	1.02605	0.248304	4.13224	3.59241e-05	0.000245211	ENSG00000271452
73.4955	1.32725	0.321981	4.12212	3.75396e-05	0.000254434	ENSG00000118596	SLC16A7
92.3816	1.0843	0.263158	4.12035	3.7829e-05	0.000256137	ENSG00000229267	SNHG31
71.3946	1.1579	0.281171	4.11814	3.81941e-05	0.000258264	ENSG00000272338
76.6569	1.10867	0.269642	4.11162	3.92894e-05	0.000264784	ENSG00000156687	UNC5D
84.3044	1.17468	0.286357	4.10217	4.09299e-05	0.00027472	ENSG00000174482	LINGO2
56.4855	1.2309	0.300179	4.10054	4.1219e-05	0.000276315	ENSG00000262155	LINC02175
66.0655	1.35547	0.330694	4.09887	4.15177e-05	0.00027804	ENSG00000285669
57.7543	1.28293	0.313146	4.0969	4.18722e-05	0.000280108	ENSG00000179978	NAIPP2
31.7652	1.64939	0.404297	4.07965	4.51027e-05	0.00029849	ENSG00000220201	ZGLP1
31.0399	1.73666	0.426683	4.07015	4.69837e-05	0.000308997	ENSG00000279319
613.955	1.09084	0.268057	4.06944	4.71272e-05	0.000309759	ENSG00000185477	GPRIN3
61.5799	1.16162	0.28597	4.06205	4.86446e-05	0.00031818	ENSG00000259820
96.7408	1.02857	0.253512	4.05729	4.96455e-05	0.00032389	ENSG00000226530
42.3412	1.58375	0.391482	4.04552	5.22067e-05	0.000338958	ENSG00000272990
44.5441	1.29694	0.322714	4.01885	5.84817e-05	0.00037524	ENSG00000273271
83.7319	1.22322	0.304716	4.01431	5.962e-05	0.000381576	ENSG00000183230	CTNNA3
96.5131	1.03207	0.257728	4.00451	6.21467e-05	0.000396242	ENSG00000183775	KCTD16
35.1426	1.57479	0.395025	3.98656	6.7039e-05	0.000424501	ENSG00000281530
68.7326	1.13359	0.288484	3.92948	8.51302e-05	0.000526671	ENSG00000278991
173.971	2.92227	0.743995	3.92781	8.57236e-05	0.000529371	ENSG00000246350	ZBED9-AS1
67.1607	1.25414	0.320425	3.91399	9.07819e-05	0.000556022	ENSG00000279425
60.7864	1.17513	0.300741	3.90746	9.32704e-05	0.000569538	ENSG00000268364
50.883	1.49579	0.383399	3.9014	9.56395e-05	0.000582246	ENSG00000199990	VTRNA1-1
42.7422	1.65304	0.425362	3.8862	0.000101826	0.000616012	ENSG00000228446	ANKRD49P1
42.7366	1.33071	0.343015	3.87946	0.000104689	0.000630693	ENSG00000273680
75.3235	1.43867	0.370865	3.87922	0.000104792	0.000631127	ENSG00000255046
43.4734	1.60382	0.413506	3.87858	0.000105068	0.000632408	ENSG00000164404	GDF9
36.4754	1.37612	0.355089	3.87543	0.000106435	0.000639305	ENSG00000267632
3362.02	1.62544	0.420548	3.86506	0.000111062	0.000663353	ENSG00000119547	ONECUT2
84.0512	1.08324	0.281782	3.84425	0.000120922	0.000714022	ENSG00000120328	PCDHB12
120.188	1.16305	0.302981	3.83868	0.0001237	0.000728193	ENSG00000106588	PSMA2
34.4807	1.4278	0.372134	3.83679	0.000124655	0.000732635	ENSG00000276115
29.4237	1.61987	0.424476	3.81617	0.000135537	0.000786989	ENSG00000224903	RNF32-AS1
66.683	1.16217	0.304761	3.81338	0.000137079	0.000794571	ENSG00000272953
29.2373	1.55906	0.409383	3.80831	0.00013992	0.000809415	ENSG00000242094	FOXP1-IT1
76.1141	1.08624	0.288151	3.76969	0.00016345	0.000925408	ENSG00000113494	PRLR
57.9227	1.36481	0.36221	3.76801	0.000164555	0.000930453	ENSG00000219201
42.091	1.39791	0.373523	3.74249	0.000182205	0.00101819	ENSG00000280047
28.4177	1.68763	0.451247	3.73992	0.00018408	0.00102668	ENSG00000259687	LINC01220
39.6792	1.43759	0.384491	3.73894	0.000184799	0.00102899	ENSG00000279456
38.8046	1.34773	0.360708	3.73636	0.000186707	0.00103733	ENSG00000235530	TMEM11-DT
50.4277	1.26967	0.342431	3.7078	0.000209067	0.0011505	ENSG00000242689	CNTF
46.8797	1.55098	0.419898	3.6937	0.000221012	0.00120834	ENSG00000273489
53.9862	1.17576	0.318406	3.69264	0.000221941	0.00121309	ENSG00000259205	PRKXP1
34.4294	1.37751	0.373603	3.68709	0.00022683	0.00123746	ENSG00000254634	SMG1P6
65.2994	1.36551	0.370519	3.68539	0.000228348	0.00124474	ENSG00000290051
96.2437	1.10595	0.301642	3.66645	0.000245945	0.00132707	ENSG00000247199	FBXO38-DT
23.2697	1.76142	0.480521	3.66564	0.00024672	0.00133054	ENSG00000263884	THOC1-DT
27.0437	1.7411	0.476864	3.65113	0.000261084	0.00139978	ENSG00000289030
72.0965	1.13374	0.310638	3.6497	0.000262544	0.00140612	ENSG00000258768
30.2886	1.61719	0.443288	3.64817	0.000264113	0.00141303	ENSG00000271947
151.187	1.16749	0.320483	3.64289	0.000269589	0.00143928	ENSG00000229191
22.5431	1.65046	0.453451	3.63978	0.000272867	0.00145409	ENSG00000105647	PIK3R2
110.796	1.4039	0.390367	3.59636	0.000322703	0.00168633	ENSG00000277954
51.8767	1.04986	0.293763	3.57383	0.000351799	0.00181724	ENSG00000280388
110.134	1.1236	0.318533	3.52741	0.000419648	0.00212643	ENSG00000164398	ACSL6
56.7989	1.07943	0.307671	3.50839	0.000450828	0.00226794	ENSG00000230922
42.636	1.15825	0.330598	3.50351	0.000459176	0.00230477	ENSG00000261542
180.316	2.15827	0.61639	3.50147	0.000462698	0.00231899	ENSG00000261889
42.7473	1.21894	0.348616	3.49652	0.000471362	0.00235483	ENSG00000272892
42.4396	1.24231	0.356205	3.48764	0.000487312	0.00242732	ENSG00000271013	LRRC37A9P
47.5875	1.10907	0.321109	3.45386	0.000552615	0.00270135	ENSG00000260296
53.7808	1.2163	0.35234	3.45207	0.0005563	0.00271739	ENSG00000271789
42.8422	1.31914	0.384379	3.43187	0.000599425	0.00289568	ENSG00000260578
55.6132	1.04445	0.304574	3.4292	0.000605356	0.00291963	ENSG00000136267	DGKB
37.2289	1.25168	0.366411	3.41605	0.000635367	0.00304188	ENSG00000266967	AARSD1
34.6487	1.4394	0.422052	3.41049	0.000648455	0.00309794	ENSG00000243696
51.7756	1.02296	0.30214	3.38572	0.000709925	0.00335513	ENSG00000163075	CFAP221
64.7319	1.00749	0.297615	3.38521	0.00071123	0.00336052	ENSG00000053524	MCF2L2
47.8197	1.15225	0.341584	3.37324	0.000742898	0.00348894	ENSG00000272701	MESTIT1
30.5609	1.25249	0.371358	3.37273	0.000744258	0.00349335	ENSG00000261251	EFCAB6-DT
48.0462	1.25621	0.372485	3.3725	0.000744887	0.00349423	ENSG00000271743
64.938	1.03661	0.30897	3.35506	0.000793479	0.00368625	ENSG00000127364	TAS2R4
64.6657	1.31181	0.391758	3.34852	0.000812443	0.0037588	ENSG00000289341
52.3096	1.02676	0.307841	3.33535	0.000851928	0.00391639	ENSG00000289177
39.7177	1.60121	0.480236	3.33421	0.000855414	0.00392635	ENSG00000289055
25.2057	1.57437	0.472398	3.33271	0.000860058	0.003943	ENSG00000274315
28.6185	1.3213	0.397228	3.32629	0.0008801	0.00402485	ENSG00000260388	LINC00562
30.7923	1.52522	0.45921	3.32139	0.000895696	0.00408396	ENSG00000286861
36.1601	1.19897	0.361733	3.31451	0.000918048	0.0041701	ENSG00000291283
136.71	1.08514	0.327447	3.31393	0.000919939	0.00417681	ENSG00000272145	NFYC-AS1
35.1179	1.29074	0.392821	3.28581	0.0010169	0.00454658	ENSG00000234383	CTBP2P8
44.5891	1.34824	0.410888	3.2813	0.0010333	0.00460872	ENSG00000276107	THBS1-IT1
23.0341	1.50144	0.459518	3.26743	0.00108527	0.00481079	ENSG00000288906
96.9553	1.05713	0.32414	3.26134	0.00110886	0.00489497	ENSG00000164308	ERAP2
14142.8	1.24266	0.381442	3.2578	0.00112278	0.00494993	ENSG00000111371	SLC38A1
33.0587	1.26961	0.39011	3.2545	0.00113594	0.00499883	ENSG00000269938
21.7631	1.57083	0.486622	3.22803	0.00124646	0.00539981	ENSG00000263603
29.0003	1.31439	0.407283	3.2272	0.00125007	0.00541427	ENSG00000280010
30.64	1.27495	0.395134	3.22662	0.00125262	0.005423	ENSG00000280365
37.4886	1.35509	0.420024	3.22622	0.00125436	0.00542821	ENSG00000280219
60.4925	1.02383	0.317653	3.22309	0.00126815	0.00547968	ENSG00000279608
45.9109	1.02626	0.319221	3.21489	0.00130493	0.00561307	ENSG00000289210
26.7847	1.41945	0.443519	3.20043	0.00137224	0.00586552	ENSG00000269887
26.1957	1.37499	0.431595	3.18582	0.00144344	0.0061271	ENSG00000272518
52.7399	1.12504	0.355934	3.1608	0.00157336	0.00659961	ENSG00000172403	SYNPO2
21.6349	1.78196	0.563812	3.16055	0.00157473	0.00660401	ENSG00000259326
36.4602	1.35969	0.431716	3.1495	0.00163551	0.00682494	ENSG00000279041
27.0293	1.3643	0.435318	3.13403	0.00172422	0.00713684	ENSG00000260278	BMP2K-DT
44.6288	1.1215	0.35785	3.13401	0.00172438	0.00713684	ENSG00000277806
53.3206	1.10118	0.351891	3.12932	0.00175213	0.00723983	ENSG00000106536	POU6F2
48.422	1.0585	0.338372	3.12821	0.00175873	0.00726265	ENSG00000090376	IRAK3
33.0744	1.13912	0.364176	3.12795	0.00176032	0.00726625	ENSG00000290571
45.9904	1.04134	0.334068	3.11715	0.00182611	0.00748434	ENSG00000276564
23.7743	1.39423	0.448973	3.10537	0.00190043	0.00774499	ENSG00000278765
22.8665	1.57496	0.507819	3.10141	0.00192599	0.0078318	ENSG00000261242
38.936	1.31214	0.425787	3.08169	0.00205831	0.0082898	ENSG00000279281
40.7394	1.02547	0.334969	3.0614	0.00220306	0.00879223	ENSG00000177483	RBM44
44.0507	1.11066	0.364334	3.04847	0.00230014	0.00911667	ENSG00000265590	CFAP298-TCP10L
31.1052	1.14463	0.37761	3.03124	0.0024355	0.00957063	ENSG00000272010
27.599	1.22586	0.404822	3.02815	0.0024606	0.00966362	ENSG00000272807
31.6915	1.16648	0.388247	3.00448	0.00266032	0.0103316	ENSG00000231165	TRBV26OR9-2
20.3309	2.14121	0.712841	3.00378	0.0026665	0.0103535	ENSG00000287296
32.1636	1.25993	0.419693	3.00203	0.00268189	0.0103974	ENSG00000260369
1371.8	1.17056	0.393063	2.97805	0.00290088	0.0111319	ENSG00000274317	LINC02334
45.8066	1.02516	0.344638	2.97459	0.00293377	0.0112403	ENSG00000231028	AHI1-DT
33.2768	1.16592	0.393494	2.96299	0.00304671	0.011607	ENSG00000205560	CPT1B
27.4508	1.37225	0.463453	2.96092	0.00306722	0.0116807	ENSG00000271011
87.3364	1.10654	0.374213	2.95698	0.00310666	0.0118087	ENSG00000289419
22.2755	1.44157	0.488183	2.95293	0.00314773	0.0119401	ENSG00000289054
22.2294	1.5753	0.534163	2.9491	0.00318702	0.0120575	ENSG00000251348	HSPD1P11
20.3709	1.39789	0.479291	2.91658	0.00353887	0.0132228	ENSG00000239268	LINC03051
34.5911	1.23856	0.42563	2.90995	0.00361488	0.0134869	ENSG00000258824
45.2903	1.05269	0.361938	2.90847	0.00363199	0.0135258	ENSG00000165521	EML5
22.5345	1.29508	0.449042	2.8841	0.00392531	0.0144742	ENSG00000270130
26.7721	1.39674	0.48479	2.88112	0.00396265	0.0145826	ENSG00000289314
38.1772	1.20747	0.420196	2.87358	0.00405852	0.0149037	ENSG00000291141	EMBP1
6611	1.3399	0.475415	2.81837	0.00482675	0.0172874	ENSG00000244694	PTCHD4
24.7859	1.26733	0.450183	2.81515	0.00487538	0.0174399	ENSG00000232545
20.9032	1.55734	0.554861	2.80673	0.00500477	0.0178396	ENSG00000283676	MIR5087
30.6406	1.07195	0.382134	2.80517	0.005029	0.0179197	ENSG00000249863
412.913	1.33113	0.475263	2.80082	0.00509723	0.0181277	ENSG00000053328	METTL24
25.2226	1.24791	0.446672	2.7938	0.00520922	0.018461	ENSG00000287665
20.2788	1.29425	0.46756	2.7681	0.00563846	0.0197388	ENSG00000270061
41.5802	1.08912	0.39465	2.75971	0.00578525	0.0201805	ENSG00000236519	LINC01424
46.6941	1.2749	0.465931	2.73624	0.00621448	0.0214557	ENSG00000285918
25.7978	1.43573	0.52682	2.72527	0.00642488	0.0220465	ENSG00000289267
25.2278	1.28096	0.470947	2.71997	0.00652878	0.0223727	ENSG00000288879
61.2665	1.17828	0.433487	2.71815	0.00656477	0.0224808	ENSG00000273295
35.2016	1.08637	0.400652	2.71151	0.00669775	0.022851	ENSG00000226124	FTCDNL1
77.8535	1.09282	0.404314	2.70291	0.00687359	0.0233289	ENSG00000260232	PWRN4
40.6455	1.06365	0.393591	2.70241	0.00688382	0.0233519	ENSG00000271971
21.4071	1.26193	0.468663	2.69262	0.00708921	0.0239482	ENSG00000285725
27.4938	1.22571	0.456401	2.68559	0.00724023	0.0244053	ENSG00000288945
46.0458	1.03611	0.386509	2.6807	0.00734689	0.0246866	ENSG00000267160
42.3272	1.00635	0.378693	2.65743	0.00787386	0.0261781	ENSG00000226029	LINC01772
29.9909	1.08666	0.412212	2.63617	0.00838474	0.0276366	ENSG00000286106	NOTCH2NLR
27.015	1.0821	0.411023	2.63271	0.00847072	0.0278519	ENSG00000245149	RNF139-DT
20.6853	1.34907	0.512444	2.63262	0.00847279	0.0278541	ENSG00000271141
28.4122	1.02879	0.390796	2.63254	0.00847479	0.0278562	ENSG00000159588	CCDC17
24.5861	1.1346	0.431592	2.62888	0.00856671	0.0281086	ENSG00000285728
29.8542	1.11975	0.426128	2.62772	0.00859586	0.0281762	ENSG00000286327
26.2395	1.22956	0.468036	2.62706	0.00861263	0.0282221	ENSG00000261441	POLG-DT
39.5515	1.01014	0.385266	2.62194	0.0087432	0.0285758	ENSG00000260101	AFTPH-DT
26.4656	1.21456	0.464168	2.61665	0.00887985	0.0289336	ENSG00000272316
21.9631	1.36077	0.521701	2.60833	0.00909846	0.0295316	ENSG00000214077	GNAQP1
64.0761	1.16872	0.448615	2.60518	0.00918257	0.0297569	ENSG00000197635	DPP4
26.5437	1.60686	0.616873	2.60485	0.00919133	0.0297757	ENSG00000276128
23.5181	1.06115	0.413385	2.56697	0.0102592	0.0327161	ENSG00000279347
24.3405	1.13743	0.44422	2.56052	0.0104515	0.0332299	ENSG00000141655	TNFRSF11A
38.7107	1.37575	0.541222	2.54194	0.0110239	0.0347328	ENSG00000273338
30.8652	1.07693	0.424224	2.5386	0.0111298	0.0350176	ENSG00000231473	RB1-DT
51.3182	1.27339	0.501784	2.53773	0.0111574	0.0350728	ENSG00000272983
27.2617	1.08038	0.43023	2.51118	0.012033	0.0374569	ENSG00000288794
20.9179	1.10632	0.442599	2.49959	0.0124336	0.0385082	ENSG00000267682
24.8054	1.04975	0.422166	2.48658	0.0128976	0.0396659	ENSG00000285596
9512.76	1.0878	0.43907	2.47751	0.0132304	0.0405325	ENSG00000116191	RALGPS2
31.8935	1.1621	0.470878	2.46795	0.013589	0.0414767	ENSG00000287697
41.6877	1.06242	0.430987	2.46509	0.013698	0.0417401	ENSG00000261056
29.7636	1.02158	0.418021	2.44385	0.0145314	0.0437979	ENSG00000274204
26.1585	1.12501	0.462128	2.4344	0.0149163	0.044791	ENSG00000275759
87.822	1.08025	0.443967	2.43317	0.0149672	0.0448772	ENSG00000260035
22.1847	1.15155	0.475416	2.4222	0.0154268	0.04603	ENSG00000196932	TMEM26
39.8028	1.08245	0.450093	2.40495	0.0161747	0.0478314	ENSG00000042781	USH2A

### Sheet: DESeq2 D28
baseMean	log2FoldChange	lfcSE	stat	pvalue	padj	ensembl	GeneSymbol
73.3325	2.63447	0.541588	4.86435	1.14833e-06	0.000626092	ENSG00000215912	TTC34
617.078	1.40981	0.293684	4.80042	1.58331e-06	0.000776932	ENSG00000253230	MIR124-1HG
120.418	2.12378	0.492348	4.31359	1.60627e-05	0.00492624	ENSG00000203709	MIR29B2CHG
33796.9	1.04569	0.243684	4.29118	1.77725e-05	0.00534111	ENSG00000118922	KLF12
442.901	1.99307	0.465939	4.27755	1.88965e-05	0.00553584	ENSG00000279161
129.339	1.78851	0.419717	4.26123	2.03305e-05	0.00586834	ENSG00000290425
146.736	1.70013	0.404598	4.20202	2.6454e-05	0.00686828	ENSG00000279342
164.899	1.51151	0.371743	4.06601	4.78239e-05	0.0110434	ENSG00000269858	EGLN2
101.042	1.82728	0.45754	3.99372	6.50457e-05	0.0137281	ENSG00000286756
21898.3	1.01517	0.26204	3.87409	0.000107026	0.0203951	ENSG00000060749	QSER1
153.406	1.48857	0.38757	3.84078	0.000122644	0.0220124	ENSG00000280138
135.465	1.74191	0.460462	3.78296	0.000154973	0.0257781	ENSG00000269929	MIRLET7A1HG
74.622	2.00898	0.533251	3.76742	0.000164946	0.0267567	ENSG00000289574
77.8605	1.86923	0.497157	3.75984	0.000170024	0.0273544	ENSG00000121716	PILRB
103.237	2.18113	0.585707	3.72393	0.000196149	0.0300782	ENSG00000278905
761.074	1.01482	0.281462	3.60555	0.000311498	0.0430569	ENSG00000167363	FN3K
232.538	1.37103	0.382976	3.57994	0.000343675	0.0462032	ENSG00000257935	LHX5-AS1
